# The Primacy of Experience in Language Processing: Semantic Priming Is Driven Primarily by Experiential Similarity

**DOI:** 10.1101/2023.03.21.533703

**Authors:** Leonardo Fernandino, Lisa L. Conant

## Abstract

The organization of semantic memory, including memory for word meanings, has long been a central question in cognitive science. Although there is general agreement that word meaning representations must make contact with sensory-motor and affective experiences in a non-arbitrary fashion, the nature of this relationship remains controversial. One prominent view proposes that word meanings are represented directly in terms of their experiential content (i.e., sensory-motor and affective representations). Opponents of this view argue that the representation of word meanings reflects primarily taxonomic structure, that is, their relationships to natural categories. In addition, the recent success of language models based on word co-occurrence (i.e., distributional) information in emulating human linguistic behavior has led to proposals that this kind of information may play an important role in the representation of lexical concepts. We used a semantic priming paradigm designed for representational similarity analysis (RSA) to quantitatively assess how well each of these theories explains the representational similarity pattern for a large set of words. Crucially, we used partial correlation RSA to account for intercorrelations between model predictions, which allowed us to assess, for the first time, the unique effect of each model. Semantic priming was driven primarily by experiential similarity between prime and target, with no evidence of an independent effect of distributional or taxonomic similarity. Furthermore, only the experiential models accounted for unique variance in priming after partialling out explicit similarity ratings. These results support experiential accounts of semantic representation and indicate that, despite their good performance at some linguistic tasks, the distributional models evaluated here do not encode the same kind of information used by the human semantic system.

**Highlights:**

- We used RSA to evaluate three major theories of word meaning representation
- Automatic semantic priming was measured item-wise with high reliability
- Results strongly support representation in terms of experiential information
- Word co-occurrence information did not independently contribute to semantic priming
- RSA and semantic priming can be used to determine the featural content of concepts

**Statement of Relevance:** Understanding the representational code underlying language meaning is not only a central goal of the cognitive sciences but also a gateway to major advances in artificial intelligence and treatment of language disorders. For the first time, we quantitatively assessed the extent to which different kinds of information are encoded in the mental representation of word meanings using an implicit behavioral measure of meaning similarity. We found strong evidence that word meanings encode multimodal experiential information reflecting the functional organization of the brain, in agreement with embodied models of semantics. There was no evidence for distributional information (i.e., derived from patterns of word co-occurrence), indicating that language models such as generative pre-trained transformers (GPTs) do not encode the same kind of information that is represented in human semantic memory. These results indicate that theoretical advancements in this area will require detailed characterizations of how experiential information is implemented in semantic memory.

**Graphical Abstract:** 
