## Supplemental Data 4 for "The Primacy of Experience in Language Processing: Semantic Priming Is Driven Primarily by Experiential Similarity"

### Sheet: RSA_SFPN
Subjects	Exp48	Lancaster9	word2vec	GloVe	FastText	LSA	HAL	TaxonomicA	TaxonomicB	WordNet	SimilarityR	AssociationR	SFPN	Control12
S1	0.22269	0.1375	0.149678	0.181243	0.184071	0.155837	0.164614	0.184721	0.20529	0.174534	0.21152	0.200134	0.195384	0.0330487
S2	0.195449	0.10919	0.0871931	0.127505	0.116304	0.0575887	0.094854	0.16773	0.149213	0.118888	0.083935	0.178887	0.151779	0.0948188
S3	0.22675	0.239572	0.254395	0.229101	0.256061	0.257237	0.243841	0.135245	0.122906	0.142113	0.260008	0.181608	0.231539	0.214082
S4	0.178364	0.0705372	0.045822	0.0653418	0.0605941	0.00687737	0.0317553	0.203201	0.176367	0.136388	0.112181	0.104646	0.0176537	0.119927
S5	0.0218979	0.0445255	0.0494094	0.0572987	0.037691	0.049814	0.0707221	0.00935808	0.0222694	0.0974297	0.0854604	0.0630136	0.112375	-0.050103
S6	0.105073	0.0071842	0.0402281	0.045063	0.0362615	0.00594144	-0.0125638	-0.0757923	-0.037294	0.032101	0.0587504	0.0957869	0.0477761	0.0330099
S7	0.168071	0.081145	0.129689	0.160176	0.131005	0.13512	0.167259	0.168419	0.18068	0.130025	0.175868	0.186325	0.170749	0.181089
S8	0.125298	0.086619	0.0996595	0.081001	0.0771536	0.0400579	0.0385768	0.101539	0.110454	0.0898145	0.11236	0.127375	0.10314	0.0519578
S9	0.092865	0.0580108	0.000820626	0.0081615	0.0714989	0.0243801	-0.0193519	-0.0290813	-0.00305061	0.063392	0.0602489	0.0657846	0.0650417	0.0693205
S10	0.228457	0.165216	0.26068	0.242301	0.256579	0.162766	0.263774	0.290097	0.306269	0.194593	0.226722	0.229711	0.114326	0.114152
S11	0.196725	0.145815	0.27458	0.293365	0.307853	0.316377	0.273684	0.213807	0.236834	0.249943	0.343239	0.362277	0.340569	0.203066
S12	0.273208	0.244037	0.213046	0.210302	0.18659	0.128387	0.175	0.189067	0.207425	0.2806	0.225	0.152716	0.177597	0.169471
S13	-0.0767619	-0.110111	0.0237185	-0.00977495	-0.0225626	0.109215	-0.00653831	-0.0138004	-0.0407876	-0.0137782	0.00104757	0.0190948	-0.0353342	-0.0654048
S14	0.359019	0.320461	0.448329	0.406254	0.404495	0.398808	0.403674	0.432076	0.430681	0.30535	0.396775	0.389889	0.333518	0.264804
S15	0.103233	0.0101904	0.062682	0.0821809	0.0481243	0.139404	0.122032	0.125043	0.130171	0.166204	0.114166	0.169338	0.146646	0.0566489
S16	0.0788657	0.0395357	0.00343252	0.0197308	0.0422521	-0.0109561	0.0026423	-0.0355706	-0.0480243	-0.0378671	-0.0510763	-0.0301685	0.0723348	0.0946372
S17	0.150455	0.189926	0.143135	0.160628	0.170307	0.0733166	0.132654	0.202262	0.219165	0.185483	0.171771	0.107324	0.254341	0.006242
S18	0.21238	0.165181	0.201712	0.224151	0.189612	0.0676544	0.19916	0.264637	0.262158	0.184322	0.192575	0.163979	0.0881381	0.0705519
S19	0.264732	0.27196	0.326748	0.327259	0.321957	0.212199	0.268321	0.290916	0.341965	0.309792	0.330798	0.310599	0.301355	0.210026
S20	0.292693	0.150882	0.218715	0.258105	0.211954	0.247872	0.248432	0.147663	0.165664	0.178971	0.252002	0.191511	0.277327	0.214978
S21	0.319653	0.290938	0.249737	0.287052	0.318458	0.232378	0.301465	0.339742	0.355596	0.321208	0.310511	0.271613	0.325326	0.241392
S22	-0.0211275	-0.0718573	-0.0119886	-0.0106533	-0.0259319	0.0379131	0.0156069	0.00507765	0.00689818	0.127406	0.00256633	-0.00716934	0.108667	0.0310645
S23	0.236471	0.305399	0.148336	0.179248	0.173929	0.132983	0.175888	0.218791	0.2202	0.213407	0.194012	0.20755	0.11508	-0.0333493
S24	0.0461205	0.0113266	0.0701302	0.0532013	0.0644194	0.0674715	0.0642566	-0.00624425	0.00152337	0.104896	0.101424	0.0893044	0.050023	0.0629544
S25	0.121883	0.0498251	0.0840515	0.0510763	0.0449521	0.0276166	0.0199448	0.0629952	0.0701685	0.0400568	0.0504836	0.0760509	-0.11186	0.099823
S26	0.20705	0.228735	0.197633	0.149238	0.168657	0.166654	0.138172	0.0649561	0.0884391	0.227206	0.195413	0.208453	0.197296	0.301157
S27	0.235498	0.197718	0.198026	0.204283	0.205417	0.174076	0.19853	0.333223	0.30355	0.176126	0.245185	0.221676	0.204046	0.0994401
S28	0.157677	0.105675	0.111562	0.104977	0.14713	0.017482	0.0610878	0.145128	0.130978	0.163066	0.113562	0.139281	0.0199668	0.094712
S29	0.324496	0.365179	0.265311	0.28292	0.298615	0.267749	0.310848	0.317595	0.303678	0.19356	0.305493	0.24817	0.208098	0.19522
S30	-0.0812941	0.0149891	-0.0952659	-0.0866251	-0.0455643	-0.0625475	-0.0551411	-0.111555	-0.0987333	-0.0313636	-0.0377645	-0.0742203	0.00652067	-0.0520754
S31	0.312867	0.182328	0.175853	0.232864	0.248829	0.232715	0.244069	0.216731	0.242494	0.192597	0.183865	0.173861	0.208142	0.133583
Analysis across subjects
Noise Ceiling - Upper	0.276731
Noise Ceiling - Lower	0.160227
Subjwise rho	0.170283	0.132504	0.142808	0.148935	0.151184	0.124916	0.139912	0.147031	0.15365	0.152144	0.162197	0.155626	0.145083	0.105169
Subjwise SD	0.113348	0.116645	0.115907	0.116011	0.115499	0.107961	0.117865	0.135121	0.134631	0.0940924	0.114523	0.105583	0.111816	0.096386
Subjwise SE	0.0203579	0.02095	0.0208176	0.0208361	0.0207442	0.0193904	0.0211691	0.0242684	0.0241805	0.0168995	0.020569	0.0189632	0.0200828	0.0173114
Subjwise W	485	471	481	479	486	482	477	459	466	489	488	486	480	466
Subjwise p	2.56114e-08	4.20958e-07	6.37956e-08	9.63919e-08	2.00234e-08	5.12227e-08	1.42958e-07	2.65893e-06	9.47621e-07	8.84756e-09	1.16415e-08	2.00234e-08	7.86968e-08	9.47621e-07
Subjwise FDR p	7.17118e-08	5.35764e-07	1.27591e-07	1.49943e-07	7.0082e-08	1.1952e-07	2.00141e-07	2.65893e-06	1.02051e-06	7.0082e-08	7.0082e-08	7.0082e-08	1.37719e-07	1.02051e-06
Median rho	0.195449	0.1375	0.143135	0.160176	0.168657	0.128387	0.138172	0.16773	0.165664	0.166204	0.175868	0.169338	0.146646	0.0948188
Subjwise Diff from Exp48: rho		0.0579493	0.0523147	0.0352729	0.0267918	0.0670618	0.0572775	0.0277197	0.029785	0.0292451	0.0195814	0.0261108	0.0488033	0.10063
Subjwise Diff from Exp48: W		87	131	138	139	91	131	176	194	176	208	172	166	58
Subjwise Diff from Exp48: p		0.00106538	0.0209089	0.0304844	0.0321114	0.00146811	0.0209089	0.16334	0.298957	0.16334	0.444234	0.140606	0.11105	6.98715e-05
Subjwise Diff from Lancaster9: rho			-0.00563457	-0.0226764	-0.0311574	0.00911254	-0.000671786	-0.0302296	-0.0281643	-0.0287041	-0.0383679	-0.0318385	-0.00914594	0.0426812
Subjwise Diff from Lancaster9: W			194	176	150	204	221	194	172	150	123	174	196	183
Subjwise Diff from Lancaster9: p			0.298957	0.16334	0.0552396	0.399205	0.608314	0.298957	0.140606	0.0552396	0.0131986	0.151659	0.317572	0.209397
Subjwise Diff from word2vec: rho				-0.0170418	-0.0255229	0.0147471	0.00496278	-0.024595	-0.0225297	-0.0230696	-0.0327333	-0.0262039	-0.00351138	0.0483158
Subjwise Diff from word2vec: W				177	193	167	224	226	199	199	106	182	218	130
Subjwise Diff from word2vec: p				0.169422	0.289921	0.115614	0.649581	0.677695	0.346845	0.346845	0.00443629	0.202311	0.568223	0.0197747
Subjwise Diff from GloVe: rho					-0.00848106	0.0317889	0.0220046	-0.00755323	-0.00548789	-0.00602776	-0.0156915	-0.00916213	0.0135304	0.0653576
Subjwise Diff from GloVe: W					230	126	160	243	213	238	123	206	246	118
Subjwise Diff from GloVe: p					0.735217	0.0157429	0.086502	0.930735	0.504277	0.85439	0.0131986	0.421377	0.976887	0.00973693
Subjwise Diff from FastText: rho						0.04027	0.0304856	0.000927827	0.00299317	0.0024533	-0.00721043	-0.000681069	0.0220115	0.0738386
Subjwise Diff from FastText: W						115	156	239	227	244	138	226	237	108
Subjwise Diff from FastText: p						0.00806065	0.0726528	0.869576	0.691921	0.946101	0.0304844	0.677695	0.839256	0.00508647
Subjwise Diff from LSA: rho							-0.00978433	-0.0393421	-0.0372768	-0.0378167	-0.0474804	-0.040951	-0.0182585	0.0335687
Subjwise Diff from LSA: W							148	183	163	152	79	114	143	191
Subjwise Diff from LSA: p							0.0502483	0.209397	0.098183	0.0606236	0.000541123	0.00756036	0.0393562	0.272389
Subjwise Diff from HAL: rho								-0.0295578	-0.0274925	-0.0280323	-0.0376961	-0.0311667	-0.00847416	0.043353
Subjwise Diff from HAL: W								221	180	185	98	166	210	146
Subjwise Diff from HAL: p								0.608314	0.188652	0.224087	0.00250488	0.11105	0.467763	0.0456296
Subjwise Diff from TaxonomicA: rho									0.00206534	0.00152547	-0.00813826	-0.0016089	0.0210837	0.0729108
Subjwise Diff from TaxonomicA: W									160	236	205	220	244	154
Subjwise Diff from TaxonomicA: p									0.086502	0.824179	0.410205	0.594814	0.946101	0.0664211
Subjwise Diff from TaxonomicB: rho										-0.000539874	-0.0102036	-0.00367424	0.0190183	0.0708455
Subjwise Diff from TaxonomicB: W										236	232	241	234	136
Subjwise Diff from TaxonomicB: p										0.824179	0.764553	0.900083	0.79422	0.0274356
Subjwise Diff from WordNet: rho											-0.00966373	-0.00313437	0.0195582	0.0713854
Subjwise Diff from WordNet: W											208	207	241	102
Subjwise Diff from WordNet: p											0.444234	0.432721	0.900083	0.00335024
Subjwise Diff from SimilarityR: rho												0.00652936	0.0292219	0.0810491
Subjwise Diff from SimilarityR: W												204	174	76
Subjwise Diff from SimilarityR: p												0.399205	0.151659	0.000414196
Subjwise Diff from AssociationR: rho													0.0226926	0.0745197
Subjwise Diff from AssociationR: W													202	93
Subjwise Diff from AssociationR: p													0.37773	0.00171606
Subjwise Diff from SFPN: rho														0.0518272
Subjwise Diff from SFPN: W														117
Subjwise Diff from SFPN: p														0.00914761
Exp48 Subjwise Diff FDR p		0.0242374	0.0951354	0.120612	0.121756	0.0260269	0.0951354	0.33031	0.485805	0.33031	0.603363	0.319879	0.273123	0.00635831
Lancaster9 Subjwise Diff FDR p			0.485805	0.33031	0.173338	0.58593	0.758309	0.485805	0.319879	0.173338	0.0750669	0.328593	0.507	0.381102
word2vec Subjwise Diff FDR p				0.33516	0.485805	0.276865	0.798809	0.811451	0.534965	0.534965	0.0448558	0.381102	0.73869	0.0951354
GloVe Subjwise Diff FDR p					0.857754	0.084271	0.23152	0.956613	0.665061	0.925589	0.0750669	0.599146	0.976887	0.06329
FastText Subjwise Diff FDR p						0.0611266	0.206606	0.930958	0.817725	0.956613	0.120612	0.811451	0.920148	0.0462869
LSA Subjwise Diff FDR p							0.169356	0.381102	0.255276	0.183892	0.0164141	0.0611266	0.143256	0.47668
HAL Subjwise Diff FDR p								0.758309	0.365263	0.399841	0.0325635	0.273123	0.625976	0.159704
TaxonomicA Subjwise Diff FDR p									0.23152	0.914638	0.592518	0.758309	0.956613	0.194978
TaxonomicB Subjwise Diff FDR p										0.914638	0.880687	0.941466	0.903425	0.118888
WordNet Subjwise Diff FDR p											0.603363	0.603363	0.941466	0.038109
SimilarityR Subjwise Diff FDR p												0.58593	0.328593	0.0164141
AssociationR Subjwise Diff FDR p													0.572891	0.0260269
SFPN Subjwise Diff FDR p														0.06329
Group-averaged priming
GrpAvg rho	0.576176	0.460065	0.463181	0.496252	0.500316	0.397696	0.464233	0.500437	0.51844	0.466348	0.523051	0.493637	0.457697	0.338299
GrpAvg SE	0.0838559	0.0910951	0.0909287	0.0890732	0.0888336	0.0941353	0.0908722	0.0888264	0.0877328	0.0907582	0.0874443	0.089226	0.0912206	0.0965485
GrpAvg p	0.0001	0.0001	0.0001	0.0001	0.0001	0.0001	0.0001	0.0001	0.0001	0.0001	0.0001	0.0001	0.0001	0.0006
GrpAvg FDR p	0.000107692	0.000107692	0.000107692	0.000107692	0.000107692	0.000107692	0.000107692	0.000107692	0.000107692	0.000107692	0.000107692	0.000107692	0.000107692	0.0006
GrpAvg Diff from Exp48: rho		0.116111	0.112994	0.0799232	0.07586	0.178479	0.111942	0.0757385	0.0577351	0.109827	0.0531243	0.0825384	0.118479	0.237876
GrpAvg Diff from Exp48: z														4.4939
GrpAvg Diff from Exp48: p		0.0357157	0.0408423	0.144628	0.165658	0.00136923	0.0427086	0.166321	0.288543	0.0466813	0.327995	0.132231	0.0321983	1.9714e-05
GrpAvg Diff from Lancaster9: rho			-0.00311645	-0.0361877	-0.0402509	0.0623685	-0.00416842	-0.0403724	-0.0583757	-0.00628373	-0.0629865	-0.0335725	0.00236801	0.121765
GrpAvg Diff from Lancaster9: z														1.376
GrpAvg Diff from Lancaster9: p			0.971036	0.669066	0.633876	0.477406	0.961249	0.632833	0.486095	0.941566	0.451324	0.69204	0.978036	0.172056
GrpAvg Diff from word2vec: rho				-0.0330712	-0.0371344	0.065485	-0.00105197	-0.037256	-0.0552593	-0.00316728	-0.0598701	-0.0304561	0.00548446	0.124882
GrpAvg Diff from word2vec: z														1.84911
GrpAvg Diff from word2vec: p				0.613481	0.569948	0.332473	0.987336	0.568667	0.394125	0.961855	0.354845	0.642167	0.934196	0.067551
GrpAvg Diff from GloVe: rho					-0.00406322	0.0985562	0.0320193	-0.00418475	-0.0221881	0.0299039	-0.0267989	0.00261515	0.0385557	0.157953
GrpAvg Diff from GloVe: z														2.23072
GrpAvg Diff from GloVe: p					0.952925	0.165781	0.646274	0.951516	0.745282	0.667968	0.694181	0.969773	0.581348	0.0280526
GrpAvg Diff from FastText: rho						0.102619	0.0360825	-0.000121526	-0.0181248	0.0339672	-0.0227356	0.00667837	0.0426189	0.162016
GrpAvg Diff from FastText: z														2.36871
GrpAvg Diff from FastText: p						0.13617	0.593533	0.998546	0.78427	0.615111	0.730769	0.92047	0.529314	0.0198747
GrpAvg Diff from LSA: rho							-0.0665369	-0.102741	-0.120744	-0.0686522	-0.125355	-0.095941	-0.0600005	0.0593967
GrpAvg Diff from LSA: z														0.714221
GrpAvg Diff from LSA: p							0.407923	0.194537	0.124216	0.39279	0.109695	0.227128	0.45664	0.476842
GrpAvg Diff from HAL: rho								-0.036204	-0.0542073	-0.00211531	-0.0588181	-0.0294041	0.00653643	0.125934
GrpAvg Diff from HAL: z														1.64184
GrpAvg Diff from HAL: p								0.623669	0.458977	0.977437	0.420681	0.691101	0.930577	0.10393
GrpAvg Diff from TaxonomicA: rho									-0.0180033	0.0340887	-0.0226141	0.00679989	0.0427404	0.162138
GrpAvg Diff from TaxonomicA: z														2.07767
GrpAvg Diff from TaxonomicA: p									0.8098	0.655541	0.761914	0.92834	0.577151	0.0404375
GrpAvg Diff from TaxonomicB: rho										0.052092	-0.00461081	0.0248032	0.0607437	0.180141
GrpAvg Diff from TaxonomicB: z														2.47345
GrpAvg Diff from TaxonomicB: p										0.468594	0.947682	0.727377	0.399423	0.0151576
GrpAvg Diff from WordNet: rho											-0.0567028	-0.0272888	0.00865174	0.128049
GrpAvg Diff from WordNet: z														1.68348
GrpAvg Diff from WordNet: p											0.434078	0.710179	0.907488	0.0955654
GrpAvg Diff from SimilarityR: rho												0.029414	0.0653545	0.184752
GrpAvg Diff from SimilarityR: z														3.04978
GrpAvg Diff from SimilarityR: p												0.625478	0.283667	0.00296759
GrpAvg Diff from AssociationR: rho													0.0359405	0.155338
GrpAvg Diff from AssociationR: z														2.41149
GrpAvg Diff from AssociationR: p													0.574198	0.0178098
GrpAvg Diff from SFPN: rho														0.119397
GrpAvg Diff from SFPN: z														1.3776
GrpAvg Diff from SFPN: p														0.171564
Exp48 GrpAvg Diff FDR p		0.323873	0.323873	0.602196	0.602196	0.0623	0.323873	0.602196	0.875248	0.326769	0.942843	0.602196	0.323873	0.00179397
Lancaster9 GrpAvg Diff FDR p			0.998306	0.942843	0.942843	0.942843	0.998306	0.942843	0.942843	0.998306	0.942843	0.942843	0.998306	0.602196
word2vec GrpAvg Diff FDR p				0.942843	0.942843	0.942843	0.998306	0.942843	0.942843	0.998306	0.942843	0.942843	0.998306	0.439082
GloVe GrpAvg Diff FDR p					0.998306	0.602196	0.942843	0.998306	0.955221	0.942843	0.942843	0.998306	0.942843	0.323873
FastText GrpAvg Diff FDR p						0.602196	0.942843	0.998546	0.977652	0.942843	0.95	0.998306	0.942843	0.301432
LSA GrpAvg Diff FDR p							0.942843	0.655661	0.602196	0.942843	0.587189	0.738165	0.942843	0.942843
HAL GrpAvg Diff FDR p								0.942843	0.942843	0.998306	0.942843	0.942843	0.998306	0.587189
TaxonomicA GrpAvg Diff FDR p									0.995835	0.942843	0.962974	0.998306	0.942843	0.323873
TaxonomicB GrpAvg Diff FDR p										0.942843	0.998306	0.95	0.942843	0.301432
WordNet GrpAvg Diff FDR p											0.942843	0.95	0.998306	0.579764
SimilarityR GrpAvg Diff FDR p												0.942843	0.875248	0.0900168
AssociationR GrpAvg Diff FDR p													0.942843	0.301432
SFPN GrpAvg Diff FDR p														0.602196

### Sheet: SFPN_ctrld_other_models
Partial correlation for SFPN controlling for other models
Subjects	Exp48	Lancaster9	word2vec	GloVe	FastText	LSA	HAL	TaxonomicA	TaxonomicB	WordNet
S1	0.0225644	0.0705767	0.00481523	-0.024692	-0.00200168	-0.00816069	-0.0508819	0.0575905	0.0294973	0.00944859
S2	-0.0804128	0.0133493	0.0345356	-0.0017259	-0.036508	0.0166954	0.0230531	-0.055183	-0.0509662	-0.030318
S3	0.081005	0.0848264	0.00541713	0.0653555	0.0239362	0.0161254	0.0637738	0.16317	0.15609	0.115455
S4	-0.130697	-0.0358654	-0.0652198	-0.0567417	-0.0827048	0.0411015	0.0212561	-0.138255	-0.161542	-0.147994
S5	0.113983	0.0729328	0.114648	0.107712	0.122118	0.0778167	0.0814146	0.146805	0.134259	0.0492582
S6	-0.0389173	0.0409261	0.00318352	-0.00820565	0.0367211	-0.011985	0.0492339	0.107546	0.0927457	0.0528012
S7	0.12535	0.229563	0.154507	0.115999	0.166979	0.121851	0.102576	0.145664	0.123325	0.145277
S8	0.0200715	0.028158	0.0690671	0.082397	0.0977017	0.137709	0.136057	0.0517448	0.0582853	0.0681061
S9	0.01313	0.0269165	0.0567724	0.0391364	-0.0173077	0.0342276	0.0760944	0.0941208	0.078561	0.0626366
S10	-0.0426932	0.0177072	-0.0857503	-0.0693729	-0.0870381	0.0169513	-0.103989	-0.0834273	-0.113474	-0.00176374
S11	0.307825	0.329871	0.227226	0.200476	0.194009	0.149706	0.18764	0.283145	0.281693	0.289589
S12	-0.0551092	-0.031061	-0.0277016	-0.0240342	-0.0235442	0.068673	0.0149356	0.048887	0.0163227	-0.0901185
S13	0.0375754	0.00120652	-0.0222014	-0.00655276	0.0347144	-0.121035	-0.0361594	-0.0163457	0.0138011	-0.00600375
S14	0.157651	0.172093	0.0352941	0.0385773	0.050342	0.106508	0.103029	0.13099	0.128322	0.176551
S15	0.04972	0.120759	0.108959	0.0620241	0.143295	-0.0165594	-0.00865062	0.0894317	0.098542	0.0479918
S16	-0.0571346	0.00418982	-0.00300449	0.012767	-0.0402601	0.0218216	0.0295757	0.0431183	0.0536326	-0.0230566
S17	0.141208	0.104742	0.161167	0.161475	0.13401	0.207774	0.194149	0.139471	0.111131	0.157393
S18	-0.137276	-0.0256081	-0.114212	-0.14396	-0.116632	0.00274108	-0.117866	-0.155503	-0.167989	-0.153157
S19	0.10896	0.11324	0.081829	0.0909001	0.0694324	0.183685	0.135021	0.121979	0.0979292	0.086546
S20	0.056551	0.215454	0.0204647	-0.0025056	0.0363382	0.0288634	0.0296613	0.145285	0.135336	0.135374
S21	0.0982163	0.139767	0.14394	0.14996	0.0503106	0.202484	0.137681	0.0905952	0.0778322	0.0820198
S22	0.116618	0.168303	0.0798842	0.113411	0.0939095	0.0385097	0.0785265	0.0974443	0.0815773	-0.0208889
S23	-0.0840739	-0.131566	-0.00539895	-0.0586877	-0.0724638	0.00240484	-0.0492913	-0.0200516	-0.0366945	-0.0549218
S24	0.00238741	0.0331796	-0.0353771	0.0181498	-0.0378052	0.0388633	-0.0101329	0.0207218	0.0264262	-0.0390061
S25	-0.315734	-0.250986	-0.276536	-0.268272	-0.253011	-0.212495	-0.248039	-0.224188	-0.251691	-0.251243
S26	0.11157	0.104234	0.123545	0.170892	0.131036	0.196939	0.208776	0.225435	0.221215	0.137225
S27	0.111072	0.130459	0.10189	0.0738382	0.101876	0.102142	0.0722004	0.066822	0.0503637	0.105859
S28	-0.0959762	-0.0790886	-0.0886363	-0.0792585	-0.152658	0.00282089	-0.0381244	-0.0661223	-0.0885152	-0.156444
S29	0.0714729	0.04237	0.0602192	0.023193	0.00826069	0.0626789	0.00747706	0.0705262	0.0572827	0.135655
S30	0.115735	-0.03535	0.119086	0.136205	0.0857705	0.139718	0.110323	0.116079	0.112524	0.0730135
S31	-0.0455074	0.0695891	0.0431799	-0.0168154	-0.0395243	-0.0416281	-0.0141894	0.0602832	0.0456691	0.037503
Analysis across subjects
SFPN Subjwise_rho	0.0251334	0.0562868	0.0330836	0.0290853	0.0199775	0.051837	0.03823	0.0567026	0.045532	0.0320254
SFPN Subjwise_SE	0.0210448	0.0200298	0.0177837	0.0177473	0.0180089	0.0165798	0.0175941	0.019818	0.0203919	0.0205797
SFPN Subjwise_W	322	391	357	341	313	411	362	385	362	332
SFPN Subjwise_p	0.0758293	0.00206967	0.0160557	0.0347407	0.104698	0.000451789	0.0123228	0.00310863	0.0123228	0.0511685
SFPN Subjwise_FDR_p	0.0798203	0.00413935	0.0200696	0.0408714	0.104698	0.00129083	0.0164304	0.00565205	0.0164304	0.0568538
Group-averaged priming
SFPN GrpAvg_rho	0.0772933	0.163068	0.122225	0.0412371	0.0324663	0.12166	0.0851436	0.208612	0.173818	0.157678
SFPN GrpAvg_SE	0.102291	0.101225	0.101829	0.102511	0.102544	0.101836	0.102225	0.100341	0.101036	0.101314
SFPN GrpAvg_p	0.2285	0.0523	0.1159	0.3455	0.3785	0.1173	0.1995	0.0203	0.0425	0.0598
SFPN GrpAvg_FDRp	0.253889	0.0854286	0.146625	0.363684	0.3785	0.146625	0.234706	0.0406	0.0772727	0.0854286

### Sheet: Other_models_ctrld_SFPN
Partial correlation for other models controlling for SFPN
Subjects	Exp48	Lancaster9	word2vec	GloVe	FastText	LSA	HAL	TaxonomicA	TaxonomicB	WordNet
S1	0.196431	0.12444	0.0621081	0.0988242	0.102394	0.018771	0.074734	0.15933	0.178099	0.16416
S2	0.188053	0.0698813	0.0160438	0.10565	0.140256	0.0397661	0.0757106	0.146631	0.125573	0.115645
S3	0.0986002	0.110988	0.189166	0.102282	0.154927	0.164376	0.106593	-0.00800798	-0.0414253	-0.0548298
S4	0.184577	0.0725719	0.0210255	0.0355941	0.0561042	-0.0547341	-0.0268991	0.208097	0.167311	0.149676
S5	-0.0528194	-0.0102084	-0.038977	-0.00928368	-0.0467363	0.0394249	0.035119	-0.0477659	-0.0254997	0.0428282
S6	0.0855465	-0.0189139	0.0321757	0.0721995	-0.0051413	0.0456418	-0.0118829	-0.104019	-0.0818094	0.00372834
S7	0.049874	-0.0104003	-0.0176652	0.0157195	-0.0269597	0.0171053	0.0545213	0.0763732	0.101337	-0.00693596
S8	0.0887811	0.0280558	0.0348996	0.0237657	0.0203609	-0.0229316	-0.0327375	0.0305994	0.0254705	0.0231617
S9	0.0478201	0.0403599	-0.109128	-0.0577124	0.0118767	-0.0634717	-0.11735	-0.0693915	-0.0275173	0.0261558
S10	0.200434	0.132321	0.278793	0.280347	0.289404	0.163676	0.26292	0.271977	0.293311	0.151135
S11	-0.0201288	-0.104367	0.0171613	0.0821109	0.0801792	0.165006	0.0857083	0.0324977	0.0532311	0.0410419
S12	0.241475	0.226204	0.166643	0.173768	0.133987	0.0482783	0.124328	0.142534	0.138049	0.264658
S13	-0.105632	-0.154933	0.0140086	-0.00174114	-0.0451179	0.128707	-0.00809883	-0.0112884	-0.0541551	-0.0411159
S14	0.206723	0.113856	0.269474	0.236545	0.25341	0.263221	0.230741	0.307035	0.270054	0.065127
S15	0.0422032	-0.0550392	-0.0478303	-0.0138578	-0.0829367	0.081019	0.0581747	0.0638216	0.0741677	0.0759316
S16	0.0942092	0.0563609	-0.0208832	0.00553978	0.0410997	-0.0333457	-0.0162078	-0.0607602	-0.0467956	0.000658526
S17	0.0472235	0.117612	-0.0263397	0.0203905	0.0300079	-0.0886981	-0.0567175	0.125284	0.122231	0.0134937
S18	0.218406	0.150249	0.226341	0.222768	0.212923	0.0879039	0.206585	0.273909	0.30071	0.225981
S19	0.153097	0.171173	0.222768	0.192164	0.19195	0.0409022	0.100992	0.142033	0.218232	0.148743
S20	0.254297	0.0419513	0.123306	0.192021	0.116979	0.161114	0.189712	0.0701404	0.0868722	0.0750218
S21	0.183357	0.162191	0.0975633	0.122488	0.174439	0.0570632	0.131661	0.175955	0.19291	0.0986626
S22	-0.0437319	-0.0657545	-0.128749	-0.0721107	-0.105428	-0.0379129	-0.0479395	-0.00822387	-0.00542653	0.127751
S23	0.204045	0.275267	0.137586	0.169772	0.154085	0.089441	0.139035	0.200452	0.180129	0.130731
S24	0.0140803	-0.00956321	0.0476397	-0.0161964	0.054707	-0.0158166	0.0148806	-0.037098	-0.0124658	0.0740376
S25	0.277261	0.112944	0.22825	0.207524	0.215064	0.10356	0.119644	0.155957	0.200234	0.173504
S26	0.075536	0.11513	0.0465299	-0.00998721	0.0375907	-0.0216081	-0.0676448	-0.076986	-0.0666716	0.0876585
S27	0.126134	0.0900616	0.124888	0.120171	0.101358	0.0540873	0.111324	0.285761	0.236389	0.0743496
S28	0.174772	0.13177	0.0928063	0.0798811	0.15896	-0.0247087	0.0347658	0.204156	0.204333	0.23308
S29	0.180222	0.228437	0.101729	0.170884	0.184989	0.135469	0.189713	0.216487	0.198381	0.0408685
S30	-0.125068	0.029612	-0.151248	-0.142404	-0.0877916	-0.138253	-0.126655	-0.144173	-0.121513	-0.0364016
S31	0.301796	0.13327	0.114425	0.220137	0.204157	0.180762	0.168034	0.159012	0.168754	0.120171
Analysis across subjects
Subjwise_rho	0.115728	0.0743719	0.0685326	0.0847501	0.0877773	0.0510907	0.0646053	0.0929138	0.0984677	0.0841509
Subjwise_SE	0.0200107	0.0176124	0.0202379	0.0187286	0.0190293	0.0164096	0.0181427	0.0227126	0.0218073	0.0146023
Subjwise_W	43	71	103	64	66	108	94	82	71	32
Subjwise_p	1.18986e-05	0.000260733	0.00359718	0.000131131	0.000160375	0.00508647	0.0018534	0.000701735	0.000260733	2.57418e-06
Subjwise_FDR_p	0.000118986	0.00086911	0.0059953	0.000801873	0.000801873	0.00782534	0.00411866	0.00175434	0.00086911	5.14835e-05
Group-averaged priming
GrpAvg_rho	0.466416	0.326702	0.228514	0.312276	0.316471	0.158689	0.229368	0.359456	0.382295	0.290543
GrpAvg_SE	0.0907545	0.096968	0.0998832	0.097467	0.0973245	0.101298	0.0998625	0.0957404	0.0948045	0.098172
GrpAvg_p	0.0001	0.0012	0.0116	0.0014	0.0014	0.0564	0.0119	0.0002	0.0001	0.0019
GrpAvg_FDRp	0.001	0.00466667	0.0264444	0.00466667	0.00466667	0.0854286	0.0264444	0.00133333	0.001	0.00542857
