## Supplemental Data 3 for "The Primacy of Experience in Language Processing: Semantic Priming Is Driven Primarily by Experiential Similarity"

### Sheet: Lancaster9_ctrld_other_models
Partial correlation for Lancaster9 controlling for other models
Subjects	word2vec	GloVe	FastText	LSA	HAL	TaxonomicA	TaxonomicB	WordNet
S1	0.0415674	0.0523736	0.0477667	0.0783734	0.0403306	0.0760302	0.0559332	0.0457913
S2	0.134717	0.0832623	0.0692049	0.129675	0.0958438	0.0508347	0.0540052	0.0976304
S3	0.0697046	0.095843	0.0600569	0.0787454	0.0780975	0.117173	0.127792	0.0885537
S4	0.0252173	0.0407243	0.0512011	0.0850658	0.0492793	-0.00946567	0.00657712	-0.0173291
S5	0.0892357	0.0797015	0.104328	0.0823461	0.0529288	0.115324	0.113154	0.039277
S6	-0.00629591	0.0175662	0.0248639	-0.0185012	0.00983344	0.0531662	0.0334649	0.00166353
S7	0.054036	0.00954675	0.0236682	0.030757	0.0163391	0.0899306	0.0709249	0.0719009
S8	0.0984221	0.0735768	0.0742089	0.0717997	0.0931305	0.0837266	0.0799611	0.1255
S9	0.104433	0.109407	0.0415032	0.13874	0.132982	0.0991226	0.0761581	0.0855677
S10	-0.0223691	-0.0518157	-0.039771	-0.00828795	-0.0324066	-0.0173434	-0.0180301	0.0666671
S11	-0.027377	-0.0758564	-0.0689109	-0.0275262	-0.049301	-0.016347	-0.0356923	-0.0157071
S12	0.100411	0.0420627	0.0782654	0.0952185	0.0581507	0.0613296	0.0498248	0.0504345
S13	-0.0834238	-0.0726161	-0.0795718	-0.0873169	-0.0643234	-0.0799342	-0.0612265	-0.0425722
S14	0.016505	-0.0254483	-0.0171337	0.0395854	0.012899	-0.033854	-0.0436675	0.0436971
S15	0.064918	0.0222728	0.0561918	0.0709014	0.000305896	0.0404906	0.0333338	0.0467504
S16	0.0299518	-0.0155126	0.00676298	0.000698955	-0.0111229	0.0404073	0.0633635	0.0634859
S17	0.117881	0.115695	0.135438	0.0996358	0.105751	0.0573883	0.0412339	0.0703456
S18	0.0157995	-0.0392456	-0.00539131	0.00599142	-0.0167076	-0.0251982	-0.0293412	-0.0398422
S19	-0.00702845	-0.035888	-0.0242922	0.0563344	0.0250792	0.0150524	-0.00864563	0.0265724
S20	-0.0124056	-0.0577548	-0.0394261	-0.0316424	-0.0386486	-0.00812937	-0.0123454	-0.0264796
S21	0.0550599	0.0786388	0.0357371	0.136793	0.0707947	0.105602	0.0808975	0.0427665
S22	-0.00321575	-0.0377395	-0.0280357	-0.0776841	-0.05634	-0.0830724	-0.0646218	-0.0978211
S23	0.11069	0.0931074	0.0810258	0.0894064	0.111187	0.110342	0.0953166	0.0479099
S24	0.0950788	0.10347	0.122276	0.101386	0.0936984	0.0527517	0.0537324	0.0472859
S25	0.0324435	0.0461525	0.0544158	0.0252136	0.0529519	0.0149249	-0.0134386	0.0191323
S26	0.143612	0.172698	0.142135	0.199542	0.18104	0.180685	0.176182	0.0968479
S27	0.0144125	-0.0326308	0.032539	0.0374866	-0.0359861	-0.017174	-0.0138775	0.0195595
S28	0.0920461	0.0842866	0.0995339	0.0875253	0.0925996	0.0666276	0.0507361	0.0402008
S29	0.0746379	0.062921	0.0750341	0.0582655	0.0285164	0.148393	0.126256	0.176216
S30	0.0261132	0.0211005	-0.00175612	0.0470176	0.0322326	0.0841749	0.0993955	0.0411823
S31	0.108344	0.0599993	0.0378999	0.0569707	0.0636245	0.0752733	0.0490369	0.105979
Analysis across subjects
Lancaster9 Subjwise_rho	0.0501007	0.0328999	0.0370893	0.053307	0.0384761	0.0467172	0.0398836	0.0426183
Lancaster9 Subjwise_SE	0.00982544	0.0114829	0.0102405	0.0113789	0.0108024	0.0113744	0.0107169	0.00983854
Lancaster9 Subjwise_W	447	384	405	436	400	417	407	436
Lancaster9 Subjwise_p	1.25389e-05	0.00331993	0.000734054	4.32841e-05	0.00107876	0.000270561	0.000626222	4.32841e-05
Lancaster9 Subjwise_FDRp	0.000100311	0.00331993	0.000978739	0.000128261	0.00123287	0.000480998	0.000910869	0.000128261
Group-averaged priming
Lancaster9 GrpAvg_rho	0.236141	0.146217	0.177624	0.226238	0.182372	0.210209	0.190072	0.211908
Lancaster9 GrpAvg_SE	0.0673766	0.0685923	0.0682349	0.0675397	0.0681747	0.0677883	0.0680735	0.0677628
Lancaster9 GrpAvg_p	0.0005	0.0168	0.0048	0.0007	0.0046	0.0016	0.0028	0.0011
Lancaster9 GrpAvg_FDRp	0.0016	0.0168	0.00512	0.00186667	0.00512	0.00256	0.00373333	0.00251429

### Sheet: Other_models_ctrld_Lancaster9
Partial correlation for other models controlling for Lancaster9
Subjects	word2vec	GloVe	FastText	LSA	HAL	TaxonomicA	TaxonomicB	WordNet
S1	0.0512164	0.0364649	0.0196625	0.0563477	0.06922	0.0318113	0.0344538	0.0677553
S2	-0.0310248	0.0409257	0.0501904	-0.0333274	-0.00346382	0.0800606	0.067581	0.0386345
S3	0.0877795	0.00873272	0.0735249	0.0717293	0.0204367	-0.0252208	-0.0471174	0.0188855
S4	0.0229533	-0.0102227	0.0118534	-0.0634716	-0.0273051	0.0801433	0.0462903	0.0432489
S5	0.0260827	0.0228036	-0.000235506	0.0557969	0.0748849	-0.00447311	-0.00444011	0.0836916
S6	-0.0244126	-0.0284885	-0.050343	0.00874871	-0.0326898	-0.0454091	-0.00599437	0.0157529
S7	0.0928367	0.113366	0.111336	0.1219	0.107263	0.0496748	0.0735537	0.0658567
S8	-0.0935675	-0.0604002	-0.0427753	-0.0757224	-0.0859064	-0.0640429	-0.0549262	-0.114234
S9	0.0150898	0.020813	0.0780722	-0.0196113	-0.0168684	0.00919921	0.0206584	-0.0179299
S10	0.163626	0.151415	0.153391	0.113513	0.138109	0.128753	0.121532	-4.31809e-05
S11	0.116495	0.183634	0.141442	0.143332	0.154832	0.138132	0.144714	0.131327
S12	0.0795049	0.110743	0.0777117	0.0783114	0.0944826	0.0864106	0.084999	0.106152
S13	0.0351814	0.011378	0.0313514	0.0264329	0.0238137	0.0366118	0.00983091	-0.00614372
S14	0.286517	0.246284	0.267918	0.213736	0.192706	0.322662	0.321974	0.150846
S15	0.0744584	0.123134	0.107433	0.0746638	0.149752	0.109088	0.103978	0.122305
S16	0.062256	0.113489	0.0894934	0.118104	0.127118	0.0708377	0.0511847	0.0254344
S17	-0.0427097	-0.0843181	-0.0613631	-0.0809601	-0.0857972	0.0497876	0.0603639	0.0393246
S18	0.0606919	0.121516	0.0942032	0.10353	0.120786	0.121171	0.124243	0.139524
S19	0.211575	0.221776	0.216108	0.11933	0.135087	0.161951	0.185556	0.157757
S20	0.118437	0.150007	0.135396	0.0862399	0.101411	0.0879541	0.0879068	0.126201
S21	0.191424	0.137184	0.186777	0.0873843	0.134119	0.0991537	0.114972	0.147578
S22	0.0431151	0.0690009	0.0572531	0.10529	0.0832124	0.150514	0.121225	0.16582
S23	-0.00267837	-0.0087818	0.00378218	0.0283922	-0.0211711	0.0332233	0.0337613	0.101125
S24	-0.0166441	-0.0611999	-0.0831915	-0.055975	-0.0366132	0.0120308	0.0100333	0.0160675
S25	0.029142	0.00833563	0.0011074	0.00476026	-0.0180043	0.0533859	0.0761918	0.0347944
S26	-0.0217938	-0.0605756	-0.0268113	-0.0995782	-0.0810263	-0.0676961	-0.0532861	0.0524014
S27	0.147786	0.168122	0.123399	0.0837639	0.147037	0.193134	0.165138	0.0712622
S28	0.00995916	-0.0230213	-0.0236016	-0.019908	-0.0279782	0.0431371	0.0533165	0.114765
S29	0.112333	0.109205	0.0764363	0.129575	0.138354	0.0101915	0.0231807	-0.0511732
S30	0.00688785	0.0301382	0.0428491	-0.018695	0.0255301	-0.0537931	-0.0788118	-0.0132277
S31	0.0619147	0.0851102	0.114956	0.0965967	0.0738928	0.0785152	0.089425	0.0264722
Analysis across subjects
Subjwise rho	0.0604656	0.0627925	0.0637847	0.0471042	0.0540395	0.0637709	0.0639189	0.0600074
Subjwise SE	0.0146508	0.0157445	0.0149279	0.0139023	0.0147114	0.0147837	0.0145322	0.0120859
Subjwise W	429	413	428	400	397	435	438	448
Subjwise p	8.85446e-05	0.000382011	9.76757e-05	0.00107876	0.00134818	4.80977e-05	3.49358e-05	1.11153e-05
Subjwise FDRp	0.000195351	0.000611218	0.000195351	0.00123287	0.00143805	0.000128261	0.000128261	0.000100311
Group-averaged priming
GrpAvg rho	0.205467	0.245113	0.243011	0.188598	0.206242	0.249947	0.23665	0.185222
GrpAvg SE	0.0678581	0.0672224	0.067259	0.0680932	0.0678468	0.0671367	0.067368	0.0681378
GrpAvg p	0.0015	0.0003	0.0001	0.0023	0.0014	0.0001	0.0005	0.0037
GrpAvg FDRp	0.00256	0.0016	0.0008	0.00334545	0.00256	0.0008	0.0016	0.00455385
