## Supplemental Data 2 for "The Primacy of Experience in Language Processing: Semantic Priming Is Driven Primarily by Experiential Similarity"

### Sheet: Exp48_ctrld_other_models
Partial correlation for Exp48 controlling for other models
Subjects	word2vec	GloVe	FastText	LSA	HAL	TaxonomicA	TaxonomicB	WordNet
S1	0.0702234	0.0930069	0.130159	0.112564	0.0705213	0.133636	0.125475	0.100952
S2	0.250763	0.179761	0.155617	0.21764	0.209235	0.160766	0.161621	0.180134
S3	-0.0370497	0.0357593	-0.0384842	0.0315738	0.00969364	0.154822	0.171875	0.101442
S4	0.141273	0.20907	0.183122	0.220628	0.207749	0.120558	0.143681	0.147893
S5	0.00952224	-0.00486312	0.0436151	0.0244236	-0.0323333	0.00602415	0.00991675	-0.0636181
S6	0.0749782	0.0877623	0.130441	0.0311639	0.0694574	0.136436	0.104553	0.0414183
S7	0.0943426	0.0291674	0.0174414	0.101747	0.0724871	0.115061	0.0848267	0.119828
S8	0.0749783	0.0306516	0.037146	0.0445073	0.0724878	0.0563565	0.0367162	0.0599938
S9	0.194833	0.199498	0.127042	0.217874	0.210782	0.154895	0.138866	0.177668
S10	-0.0637002	-0.093254	-0.1135	-0.00958477	-0.0728336	-0.0800839	-0.0749802	0.0695923
S11	0.0769765	0.0112014	0.0377701	0.0610152	0.0537801	0.0343224	0.00762376	0.0785326
S12	0.0792825	0.00472671	0.0714085	0.0764824	0.0333897	0.0539792	0.0468109	0.0434097
S13	-0.0883766	-0.0547691	-0.0739916	-0.0554939	-0.0550011	-0.070509	-0.037327	-0.0366077
S14	0.090375	0.104009	0.0424967	0.186252	0.172293	-0.00667559	-0.00327002	0.194927
S15	0.137268	0.0765317	0.112273	0.1412	0.0706606	0.124249	0.123044	0.0621531
S16	0.121853	0.0661575	0.0759692	0.0762753	0.0662398	0.0948296	0.149925	0.123949
S17	0.133726	0.164513	0.161069	0.132557	0.142685	0.0386121	0.0209102	0.103585
S18	0.0899185	0.018046	0.0394573	0.0475281	0.0427412	-0.0264789	-0.0327214	0.0144384
S19	-0.0307213	-0.0792143	-0.0602301	0.0635299	0.0159875	-0.00832874	-0.0339453	0.0238874
S20	0.0861725	0.0600658	0.0540595	0.0931786	0.109295	0.0913295	0.0892739	0.0871938
S21	-0.00686017	0.061556	-0.0190145	0.160752	0.0829072	0.116512	0.0810119	0.06332
S22	0.0696892	0.0132772	0.0490745	-0.0305984	-0.0103257	-0.0522507	-0.0281007	-0.0770282
S23	0.0467953	0.0365023	0.00345444	0.0594907	0.0942375	0.0449896	0.0288127	0.0327163
S24	0.0434135	0.087458	0.0911089	0.0984093	0.0756905	0.0250616	0.00989957	0.0177111
S25	0.116234	0.153891	0.164515	0.121221	0.146366	0.0733914	0.0499966	0.124807
S26	0.098564	0.143754	0.120673	0.14213	0.112025	0.138689	0.131299	0.021407
S27	0.0431601	-0.00818962	0.051684	0.0858597	0.0225692	-0.00639218	0.0197518	0.0694805
S28	0.130751	0.157449	0.149505	0.159381	0.147768	0.101935	0.0742842	0.0439581
S29	-0.0604226	-0.0546203	-0.0681752	-0.00709223	-0.0742769	0.0310324	-0.00702179	0.116729
S30	-0.0660427	-0.0909491	-0.130398	0.00552814	-0.0575042	0.0158403	0.0320594	-0.0132413
S31	0.181952	0.151024	0.0842785	0.148456	0.173531	0.0993021	0.0619997	0.204538
Analysis across subjects
Exp48 Subjwise_rho	0.0678668	0.057709	0.0525673	0.0889871	0.070397	0.0603842	0.0544151	0.0721023
Exp48 Subjwise_SE	0.0145584	0.0153249	0.0151286	0.0131628	0.0147313	0.0124379	0.0120701	0.0126685
Exp48 Subjwise_W	443	409	398	476	435	436	429	457
Exp48 Subjwise_p	2.00262e-05	0.000532691	0.00125244	1.7276e-07	4.80977e-05	4.32841e-05	8.85446e-05	3.50317e-06
Exp48 Subjwise_FDR_p	0.000106807	0.00121758	0.00250488	2.76417e-06	0.000153913	0.000153913	0.000236119	2.80254e-05
Group-averaged priming
Exp48 GrpAvg_rho	0.299238	0.223841	0.229111	0.333546	0.281309	0.228945	0.219183	0.311092
Exp48 GrpAvg_SE	0.0661604	0.0675781	0.0674932	0.0653668	0.0665375	0.0674959	0.0676515	0.065897
Exp48 GrpAvg_p	0.0001	0.0005	0.0004	0.0001	0.0001	0.0004	0.0009	0.0001
Exp48 GrpAvg_FDRp	0.0004	0.00114286	0.00106667	0.0004	0.0004	0.00106667	0.0018	0.0004

### Sheet: Other_models_ctrld_Exp48
Partial correlation for other models controlling for Exp48
Subjects	word2vec	GloVe	FastText	LSA	HAL	TaxonomicA	TaxonomicB	WordNet
S1	0.0474482	0.0374656	-0.0156774	0.0497668	0.0542172	-0.0350743	-0.0267816	0.0274103
S2	-0.194172	-0.0892137	-0.0690142	-0.118191	-0.123633	-0.0376714	-0.0513705	-0.0422323
S3	0.111411	0.0516173	0.0976742	0.0997745	0.0852701	-0.0848748	-0.125159	-0.0102235
S4	-0.067835	-0.129901	-0.122176	-0.149056	-0.125591	-0.0330734	-0.052657	-0.0446669
S5	0.0303458	0.05892	0.0081452	0.0731628	0.104235	0.0432791	0.0346029	0.122249
S6	-0.0836055	-0.0877542	-0.132892	-0.00376217	-0.0754417	-0.12893	-0.0895574	-0.0251472
S7	0.00340509	0.0605387	0.0582421	0.0607433	0.0396291	-0.0541884	-0.0340969	0.00207353
S8	-0.0752402	-0.026821	-0.0212098	-0.0529287	-0.0622351	-0.0805516	-0.0657496	-0.0828886
S9	-0.0599877	-0.0583159	0.00546502	-0.0710421	-0.0696029	-0.0676378	-0.0544239	-0.0699201
S10	0.18876	0.163997	0.1987	0.109755	0.154082	0.152766	0.134571	-0.0229583
S11	0.0209339	0.0978779	0.0573016	0.0586331	0.0547333	0.0792434	0.0842589	0.0521871
S12	0.0515405	0.118225	0.0409811	0.0636435	0.0976069	0.0667564	0.0624744	0.0900786
S13	0.0687505	0.048427	0.0561528	0.0511794	0.0542406	0.0668987	0.034344	-0.0116622
S14	0.153452	0.105628	0.147406	0.124604	0.0650007	0.189626	0.169621	0.00690111
S15	-0.041958	0.0267238	-0.0237299	0.0113817	0.0634535	-0.0197946	-0.0175543	0.0503103
S16	-0.0422321	0.0231985	-0.0142319	0.0538755	0.0493004	-0.0225389	-0.0827872	-0.0536953
S17	-0.0721529	-0.112042	-0.110537	-0.0670991	-0.0921483	0.0299516	0.0526134	0.00359713
S18	-0.0246594	0.0313515	0.0171502	0.0185639	0.0223762	0.0725872	0.0883334	0.0832474
S19	0.178462	0.21535	0.179559	0.0812104	0.120343	0.127273	0.14319	0.108835
S20	-0.00190073	0.0344254	0.0226337	0.0140812	-0.0203787	-0.0190187	-0.0140768	0.0249648
S21	0.173489	0.105229	0.164283	0.0465757	0.0937196	0.00588468	0.0361591	0.127177
S22	-0.00666615	0.0244355	0.00012439	0.0757179	0.0587698	0.119063	0.0869158	0.151084
S23	0.0370449	0.0351218	0.0472451	0.0603487	0.00969391	0.0278481	0.0307436	0.101687
S24	-0.00452146	-0.0510384	-0.0635901	-0.0524676	-0.0248875	0.0136062	0.0348707	0.0431976
S25	-0.0456169	-0.102275	-0.127354	-0.0630098	-0.11287	-0.0164198	0.00918125	-0.0493507
S26	-0.0196741	-0.0854957	-0.0457652	-0.0928841	-0.0681712	-0.0957865	-0.0854987	0.0724212
S27	0.0751138	0.112652	0.0354797	0.0296843	0.0990644	0.122684	0.0850765	0.0384578
S28	-0.0352233	-0.095575	-0.0706462	-0.0755311	-0.0707409	0.00752492	0.0361945	0.0944597
S29	0.205364	0.185397	0.172958	0.207396	0.218805	0.0453995	0.0727273	-0.0308937
S30	0.0915863	0.130929	0.154328	0.0411769	0.110833	0.0105652	-0.0036056	0.0421321
S31	-0.0544632	-0.0115954	0.0302953	0.0529605	-0.0224913	-0.00235526	0.025407	-0.0708117
Analysis across subjects
Subjwise rho	0.0195871	0.0263704	0.0218484	0.0205891	0.0221671	0.015582	0.0167086	0.0234845
Subjwise SE	0.0168766	0.0166997	0.0168521	0.0141318	0.0158107	0.0137548	0.0131662	0.0117448
Subjwise W	285	324	307	313	304	288	308	336
Subjwise p	0.239887	0.070303	0.127788	0.104698	0.140532	0.222117	0.123719	0.043251
Subjwise FDR p	0.239887	0.112485	0.157277	0.152289	0.160608	0.236925	0.157277	0.0768906
Group-averaged priming
GrpAvg rho	0.0518463	0.112455	0.0820874	0.108575	0.0993149	0.0701869	0.0648029	0.0588267
GrpAvg SE	0.0692443	0.0688977	0.0691035	0.0689276	0.0689947	0.0691665	0.0691918	0.0692174
GrpAvg p	0.222	0.0464	0.1168	0.0613	0.0787	0.1566	0.173	0.1998
GrpAvg FDRp	0.222	0.0824889	0.155733	0.09808	0.114473	0.192738	0.197714	0.21312
