## Supplemental Data 1 for "The Primacy of Experience in Language Processing: Semantic Priming Is Driven Primarily by Experiential Similarity"

### Sheet: Data_Figure2
Subjects	Exp48	Lancaster9	word2vec	GloVe	fastText	LSA	HAL	TaxonomicA	TaxonomicB	WordNet	SimilarityR	AssociationR	Control12
S1	0.161948	0.120086	0.133755	0.134331	0.113805	0.127552	0.135353	0.105871	0.125221	0.122857	0.159514	0.143612	0.0736896
S2	0.195937	0.157395	0.0866694	0.119138	0.133863	0.0549075	0.103787	0.154568	0.144587	0.117408	0.132569	0.162021	0.0989617
S3	0.146344	0.171437	0.167762	0.144135	0.164303	0.174448	0.164414	0.099908	0.0808667	0.127227	0.158469	0.116053	0.112938
S4	0.174816	0.0783322	0.102412	0.093481	0.0845373	0.0340445	0.0796614	0.147294	0.127634	0.108314	0.10604	0.0813365	0.112511
S5	0.113926	0.128754	0.109986	0.121871	0.0985795	0.129483	0.16012	0.102862	0.109203	0.167016	0.109549	0.0806233	0.0122718
S6	0.0357477	-0.000433084	-0.0178192	-0.0186307	-0.0365511	-0.00525975	-0.0305507	-0.0549276	-0.0339543	-0.00869449	-0.0231093	-0.0391942	-0.0141319
S7	0.204962	0.170435	0.199492	0.19905	0.206586	0.16648	0.190098	0.145767	0.166367	0.167294	0.196937	0.175972	0.169182
S8	0.00956643	0.0420638	-0.0219809	-0.00600679	0.00803674	-0.0320296	-0.0233156	-0.0283229	-0.0253554	-0.0622479	0.0408664	0.00603117	-0.0441443
S9	0.224307	0.184378	0.15161	0.164311	0.197259	0.145453	0.144931	0.137145	0.155614	0.131239	0.219111	0.209505	0.206769
S10	0.0930771	0.108668	0.192415	0.167734	0.177557	0.14305	0.165898	0.161774	0.15068	0.0661789	0.156478	0.175207	0.0516262
S11	0.196385	0.130117	0.186517	0.226694	0.208205	0.20454	0.189774	0.19607	0.20051	0.177478	0.233728	0.206085	0.196852
S12	0.202884	0.200889	0.204705	0.215314	0.196435	0.186372	0.204395	0.192586	0.198494	0.216789	0.216359	0.193439	0.121758
S13	-0.0603246	-0.0815019	-0.0077663	-0.0248693	-0.0063867	0.0170461	-0.0189418	-0.0170665	-0.0377995	-0.0417162	-0.00900177	0.0121515	-0.0736663
S14	0.364476	0.296725	0.395393	0.382525	0.38429	0.37182	0.357763	0.420796	0.412901	0.300651	0.362114	0.378552	0.336664
S15	0.230533	0.174068	0.184659	0.208462	0.19351	0.175154	0.216486	0.197612	0.200331	0.211481	0.214874	0.207316	0.167847
S16	0.161151	0.124501	0.119044	0.150365	0.135553	0.141151	0.162529	0.107457	0.0931487	0.101334	0.0972247	0.0853968	0.14651
S17	0.127802	0.125831	0.0760098	0.0629968	0.0623879	0.0212991	0.0666991	0.134863	0.144968	0.117652	0.10917	0.0560153	0.0929819
S18	0.124795	0.0936906	0.122963	0.145378	0.132339	0.112696	0.144601	0.16232	0.15635	0.154267	0.158078	0.126471	0.0515818
S19	0.197632	0.203036	0.267684	0.279691	0.271931	0.179946	0.222754	0.231659	0.245642	0.222516	0.288678	0.277563	0.201254
S20	0.149038	0.086204	0.128366	0.150506	0.138303	0.125874	0.129503	0.111014	0.113381	0.137164	0.134429	0.0889017	0.0630353
S21	0.269444	0.257971	0.296614	0.269666	0.293302	0.225048	0.270823	0.248397	0.264014	0.301606	0.284942	0.225079	0.219282
S22	0.0370243	-0.0167721	0.0316147	0.0263974	0.0296203	0.0671845	0.039228	0.106838	0.082295	0.12959	0.0381388	0.0408754	0.0207003
S23	0.145599	0.185079	0.114652	0.127101	0.139503	0.136921	0.132174	0.147043	0.156771	0.211539	0.166301	0.139488	0.00389349
S24	0.0638813	0.0864064	0.0487777	0.0252371	0.0216044	0.0239139	0.0445042	0.0631845	0.0631276	0.0800436	0.0685866	0.0374434	0.0240267
S25	0.129562	0.0786477	0.0950021	0.0822644	0.0473753	0.0638123	0.058823	0.0925013	0.104462	0.0836152	0.0769427	0.100287	0.102461
S26	0.131578	0.178553	0.105837	0.0719134	0.096353	0.0468357	0.0748531	0.0610142	0.0717733	0.158414	0.102764	0.0984225	0.123546
S27	0.216514	0.171122	0.212105	0.228254	0.186293	0.165639	0.223746	0.248057	0.229531	0.185687	0.222635	0.222863	0.10299
S28	0.175689	0.12693	0.118279	0.103269	0.104143	0.0939	0.105061	0.144694	0.15747	0.170447	0.131788	0.176201	0.0834491
S29	0.167266	0.233388	0.238633	0.236108	0.222943	0.243035	0.252078	0.171406	0.178032	0.111391	0.204825	0.157846	0.123198
S30	0.0368624	0.0823876	0.0745054	0.105936	0.119253	0.082554	0.0972376	0.0355844	0.0340562	0.0793416	0.0866196	0.0903389	0.0409171
S31	0.2645	0.223677	0.201227	0.23438	0.253023	0.224974	0.227816	0.215773	0.247461	0.17794	0.212767	0.196944	0.171537
Analysis across subjects
Noise Ceiling - Upper	0.265516
Noise Ceiling - Lower	0.14695
Subjwise mean rho	0.151385	0.13297	0.139327	0.142806	0.141224	0.124124	0.138461	0.136895	0.139283	0.136252	0.150271	0.136414	0.100016
Subjwise SD	0.0857108	0.0804469	0.0916618	0.0936473	0.0935922	0.0858307	0.0895364	0.0914979	0.0927364	0.0814891	0.0865205	0.0869701	0.0862864
Subjwise SE	0.0153941	0.0144487	0.016463	0.0168196	0.0168097	0.0154156	0.0160812	0.0164335	0.0166559	0.0146359	0.0155395	0.0156203	0.0154975
Subjwise W	491	487	490	490	490	490	490	489	489	490	493	492	475
Subjwise p	4.65661e-09	1.53668e-08	6.51926e-09	6.51926e-09	6.51926e-09	6.51926e-09	6.51926e-09	8.84756e-09	8.84756e-09	6.51926e-09	2.32831e-09	3.25963e-09	2.08151e-07
Subjwise FDR p	9.41671e-09	1.66474e-08	9.41671e-09	9.41671e-09	9.41671e-09	9.41671e-09	9.41671e-09	1.04562e-08	1.04562e-08	9.41671e-09	9.41671e-09	9.41671e-09	2.08151e-07
Median rho	0.161151	0.128754	0.122963	0.144135	0.135553	0.129483	0.144601	0.144694	0.144968	0.131239	0.156478	0.139488	0.102461
Subjwise Diff from Exp48: rho		0.0323965	0.038188	0.0170159	0.025598	0.0316675	0.0165492	0.0164571	0.0161829	0.0299114	0.00467286	0.0216622	0.0586896
Subjwise Diff from Exp48: W		129	160	194	182	117	174	157	161	158	237	139	6
Subjwise Diff from Exp48: p		0.0186929	0.086502	0.298957	0.202311	0.00914761	0.151659	0.075938	0.0902681	0.0793395	0.839256	0.0321114	1.30385e-08
Subjwise Diff from Lancaster9: rho			0.00579149	-0.0153806	-0.00679845	-0.000729018	-0.0158472	-0.0159393	-0.0162135	-0.00248511	-0.0277236	-0.0107342	0.0262931
Subjwise Diff from Lancaster9: W			209	189	193	205	205	236	211	223	140	229	88
Subjwise Diff from Lancaster9: p			0.455916	0.255576	0.289921	0.410205	0.410205	0.824179	0.479773	0.635701	0.0338097	0.720686	0.00115556
Subjwise Diff from word2vec: rho				-0.021172	-0.0125899	-0.00652051	-0.0216387	-0.0217308	-0.022005	-0.0082766	-0.0335151	-0.0165257	0.0205017
Subjwise Diff from word2vec: W				213	244	136	233	229	244	241	146	217	63
Subjwise Diff from word2vec: p				0.504277	0.946101	0.0274356	0.779347	0.720686	0.946101	0.900083	0.0456296	0.555138	0.000118391
Subjwise Diff from GloVe: rho					0.00858211	0.0146515	-0.000466693	-0.00055877	-0.000832976	0.0128954	-0.0123431	0.00464632	0.0416737
Subjwise Diff from GloVe: W					230	95	187	196	215	209	167	192	61
Subjwise Diff from GloVe: p					0.735217	0.00200036	0.239477	0.317572	0.529406	0.455916	0.115614	0.281065	9.61954e-05
Subjwise Diff from FastText: rho						0.00606943	-0.0090488	-0.00914088	-0.00941508	0.00431334	-0.0209252	-0.00393578	0.0330916
Subjwise Diff from FastText: W						121	215	221	239	223	147	209	63
Subjwise Diff from FastText: p						0.011705	0.529406	0.608314	0.869576	0.635701	0.0478937	0.455916	0.000118391
Subjwise Diff from LSA: rho							-0.0151182	-0.0152103	-0.0154845	-0.00175609	-0.0269946	-0.0100052	0.0270222
Subjwise Diff from LSA: W							106	184	161	185	90	165	136
Subjwise Diff from LSA: p							0.00443629	0.216655	0.0902681	0.224087	0.00135648	0.106625	0.0274356
Subjwise Diff from HAL: rho								-9.20769e-05	-0.000366284	0.0133621	-0.0118764	0.00511302	0.0421404
Subjwise Diff from HAL: W								235	232	239	129	241	84
Subjwise Diff from HAL: p								0.809166	0.764553	0.869576	0.0186929	0.900083	0.000831195
Subjwise Diff from TaxonomicA: rho									-0.000274207	0.0134542	-0.0117843	0.00520509	0.0422325
Subjwise Diff from TaxonomicA: W									202	237	151	244	87
Subjwise Diff from TaxonomicA: p									0.37773	0.839256	0.0578812	0.946101	0.00106538
Subjwise Diff from TaxonomicB: rho										0.0137284	-0.0115101	0.0054793	0.0425067
Subjwise Diff from TaxonomicB: W										236	161	233	75
Subjwise Diff from TaxonomicB: p										0.824179	0.0902681	0.779347	0.000378244
Subjwise Diff from WordNet: rho											-0.0252385	-0.00824912	0.0287783
Subjwise Diff from WordNet: W											178	247	95
Subjwise Diff from WordNet: p											0.175666	0.992295	0.00200036
Subjwise Diff from SimilarityR: rho												0.0169894	0.0540168
Subjwise Diff from SimilarityR: W												112	35
Subjwise Diff from SimilarityR: p												0.00663986	4.00376e-06
Subjwise Diff from AssociationR: rho													0.0370274
Subjwise Diff from AssociationR: W													68
Subjwise Diff from AssociationR: p													0.000195351
Exp48 Subjwise Diff FDR p		0.0767391	0.220029	0.52997	0.426494	0.0445946	0.337982	0.219376	0.220029	0.220029	0.935171	0.113849	1.017e-06
Lancaster9 Subjwise Diff FDR p			0.697283	0.486217	0.525903	0.666583	0.666583	0.935171	0.71966	0.840418	0.114659	0.921533	0.00901334
word2vec Subjwise Diff FDR p				0.742143	0.958388	0.101904	0.935171	0.921533	0.958388	0.948737	0.148296	0.773229	0.00184689
GloVe Subjwise Diff FDR p					0.924951	0.0120022	0.466981	0.550458	0.750794	0.697283	0.265232	0.521977	0.00184689
FastText Subjwise Diff FDR p						0.0537052	0.750794	0.832429	0.94204	0.840418	0.149428	0.697283	0.00184689
LSA Subjwise Diff FDR p							0.0247165	0.444713	0.220029	0.448174	0.00961868	0.252023	0.101904
HAL Subjwise Diff FDR p								0.935171	0.935171	0.94204	0.0767391	0.948737	0.00810415
TaxonomicA Subjwise Diff FDR p									0.640499	0.935171	0.173644	0.958388	0.00901334
TaxonomicB Subjwise Diff FDR p										0.935171	0.220029	0.935171	0.00421471
WordNet Subjwise Diff FDR p											0.380611	0.992295	0.0120022
SimilarityR Subjwise Diff FDR p												0.0345273	0.000156146
AssociationR Subjwise Diff FDR p													0.00253957
Analysis of group-averaged priming
GrpAvg rho	0.528175	0.474826	0.47201	0.492958	0.487702	0.425841	0.472719	0.483771	0.484076	0.441329	0.507095	0.46152	0.347365
GrpAvg SE	0.058877	0.0610226	0.0611275	0.0603273	0.0605324	0.0627364	0.0611011	0.0606838	0.0606721	0.0622197	0.0597613	0.0615114	0.0650199
GrpAvg p	0.0001	0.0001	0.0001	0.0001	0.0001	0.0001	0.0001	0.0001	0.0001	0.0001	0.0001	0.0001	0.0001
GrpAvg FDR p	0.0001	0.0001	0.0001	0.0001	0.0001	0.0001	0.0001	0.0001	0.0001	0.0001	0.0001	0.0001	0.0001
GrpAvg Diff from Exp48: rho		0.0533488	0.0561645	0.0352169	0.0404726	0.102333	0.0554557	0.044404	0.0440984	0.0868455	0.0210798	0.0666544	0.18081
GrpAvg Diff from Exp48: z													5.75647
GrpAvg Diff from Exp48: p		0.0992634	0.0828735	0.274141	0.209531	0.00172143	0.0867758	0.169056	0.171973	0.0076865	0.510825	0.0400416	3.05057e-08
GrpAvg Diff from Lancaster9: rho			0.00281574	-0.0181319	-0.0128762	0.0489846	0.00210695	-0.00894481	-0.00925042	0.0334967	-0.032269	0.0133056	0.127461
GrpAvg Diff from Lancaster9: z													2.3411
GrpAvg Diff from Lancaster9: p			0.957544	0.729559	0.80648	0.362141	0.968216	0.865087	0.860507	0.531102	0.535907	0.802145	0.0201733
GrpAvg Diff from word2vec: rho				-0.0209477	-0.015692	0.0461688	-0.000708795	-0.0117606	-0.0120662	0.030681	-0.0350847	0.0104899	0.124646
GrpAvg Diff from word2vec: z													2.72768
GrpAvg Diff from word2vec: p				0.636882	0.724171	0.309096	0.987354	0.79172	0.786413	0.497155	0.426449	0.81525	0.00692325
GrpAvg Diff from GloVe: rho					0.00525571	0.0671165	0.0202389	0.00918712	0.00888151	0.0516287	-0.014137	0.0314376	0.145593
GrpAvg Diff from GloVe: z													3.20732
GrpAvg Diff from GloVe: p					0.90575	0.138284	0.650217	0.836273	0.841628	0.252153	0.748252	0.48287	0.00155137
GrpAvg Diff from FastText: rho						0.0618608	0.0149832	0.00393141	0.0036258	0.046373	-0.0193927	0.0261819	0.140337
GrpAvg Diff from FastText: z													3.15031
GrpAvg Diff from FastText: p						0.163838	0.732273	0.92819	0.933751	0.294544	0.653678	0.55149	0.00187118
GrpAvg Diff from LSA: rho							-0.0468776	-0.0579294	-0.058235	-0.0154878	-0.0812535	-0.035679	0.0784767
GrpAvg Diff from LSA: z													1.42574
GrpAvg Diff from LSA: p							0.378056	0.273885	0.271301	0.773447	0.121093	0.504124	0.155442
GrpAvg Diff from HAL: rho								-0.0110518	-0.0113574	0.0313898	-0.0343759	0.0111987	0.125354
GrpAvg Diff from HAL: z													2.63005
GrpAvg Diff from HAL: p								0.81159	0.80646	0.504706	0.454136	0.810653	0.00917557
GrpAvg Diff from TaxonomicA: rho									-0.000305611	0.0424416	-0.0233241	0.0222504	0.136406
GrpAvg Diff from TaxonomicA: z													3.00432
GrpAvg Diff from TaxonomicA: p									0.994504	0.345727	0.595741	0.618841	0.00298855
GrpAvg Diff from TaxonomicB: rho										0.0427472	-0.0230185	0.0225561	0.136712
GrpAvg Diff from TaxonomicB: z													3.19462
GrpAvg Diff from TaxonomicB: p										0.315136	0.579922	0.593819	0.00161787
GrpAvg Diff from WordNet: rho											-0.0657657	-0.0201911	0.0939645
GrpAvg Diff from WordNet: z													1.80572
GrpAvg Diff from WordNet: p											0.185901	0.690128	0.0724078
GrpAvg Diff from SimilarityR: rho												0.0455746	0.15973
GrpAvg Diff from SimilarityR: z													4.17832
GrpAvg Diff from SimilarityR: p												0.234456	4.32246e-05
GrpAvg Diff from AssociationR: rho													0.114156
GrpAvg Diff from AssociationR: z													2.54042
GrpAvg Diff from AssociationR: p													0.0118018
Exp48 GrpAvg Diff FDR p		0.455444	0.423032	0.712766	0.653738	0.0243254	0.423032	0.583213	0.583213	0.0666163	0.926612	0.24025	2.37944e-06
Lancaster9 GrpAvg Diff FDR p			0.993695	0.949097	0.949097	0.807058	0.993695	0.950377	0.950377	0.928906	0.928906	0.949097	0.131126
word2vec GrpAvg Diff FDR p				0.949097	0.949097	0.744868	0.994504	0.949097	0.949097	0.926612	0.899001	0.949097	0.0666163
GloVe GrpAvg Diff FDR p					0.981229	0.567694	0.949097	0.950377	0.950377	0.712766	0.949097	0.926612	0.0243254
FastText GrpAvg Diff FDR p						0.583213	0.949097	0.984224	0.984224	0.741111	0.949097	0.935135	0.0243254
LSA GrpAvg Diff FDR p							0.819122	0.712766	0.712766	0.949097	0.524737	0.926612	0.583213
HAL GrpAvg Diff FDR p								0.949097	0.949097	0.926612	0.926612	0.949097	0.0715695
TaxonomicA GrpAvg Diff FDR p									0.994504	0.793139	0.948322	0.949097	0.033301
TaxonomicB GrpAvg Diff FDR p										0.744868	0.948322	0.948322	0.0243254
WordNet GrpAvg Diff FDR p											0.604177	0.949097	0.403415
SimilarityR GrpAvg Diff FDR p												0.703368	0.00168576
AssociationR GrpAvg Diff FDR p													0.0836852
