## Supplemental Data 6 for "The Primacy of Experience in Language Processing: Semantic Priming Is Driven Primarily by Experiential Similarity"

### Sheet: Control12_ctrld_other_models
Partial correlation for Control12 controlling for other models
	Exp48	Lancaster	word2vec	GloVe	FastText	LSA	HAL	TaxonomicA	TaxonomicB	WordNet
S1	-0.0973777	0.00893039	-0.0250629	-0.0188375	-0.000326027	0.00423286	-0.0226359	0.00650063	-0.0136348	-0.0112805
S2	-0.130837	0.0354756	0.0665637	0.00923767	-0.00779298	0.0815711	0.046762	-0.0130853	0.000809457	0.0323347
S3	0.00395831	0.0267157	-0.0311538	0.0198423	-0.0184449	0.00287384	-0.012155	0.0717637	0.0890163	0.0751392
S4	-0.0438385	0.06346	0.0607257	0.0894278	0.0806718	0.121385	0.0896229	0.0333137	0.0376144	0.0756882
S5	-0.153347	-0.119676	-0.113635	-0.126372	-0.0978699	-0.104983	-0.150715	-0.126174	-0.136374	-0.150037
S6	-0.0310728	0.0193006	0.00943679	0.00465465	0.0315646	-0.0137939	0.00558962	0.0531156	0.0351669	-0.00140651
S7	-0.00597899	0.0793769	0.0395838	0.0201567	0.00805733	0.0709332	0.0336576	0.0637166	0.0563285	0.0949946
S8	-0.14933	-0.0962332	-0.0439727	-0.0716408	-0.0764845	-0.0346429	-0.0320928	-0.0668368	-0.0670662	-0.0177206
S9	0.015646	0.110249	0.140859	0.127657	0.0793854	0.172037	0.142111	0.145044	0.130293	0.126108
S10	-0.105838	-0.0180218	-0.132886	-0.123481	-0.131991	-0.0705868	-0.114364	-0.124656	-0.125811	-0.0112131
S11	0.0304832	0.142158	0.0970578	0.0469721	0.0644407	0.101281	0.0883464	0.0649076	0.04824	0.0999631
S12	-0.08109	0.00290488	-0.0235704	-0.0544712	-0.0150437	0.000289771	-0.0406225	-0.00823552	-0.0142719	-0.00704345
S13	-0.0403017	-0.0549736	-0.102558	-0.0841486	-0.099872	-0.0825823	-0.08478	-0.0812589	-0.0649988	-0.0779342
S14	-0.0202272	0.208185	0.0398497	0.0954002	0.0393963	0.152864	0.12508	0.00221077	0.00929298	0.153566
S15	-0.0303739	0.0748988	0.0563884	0.0165923	0.0371036	0.0851382	0.0139235	0.0493941	0.0432585	0.00879858
S16	0.016767	0.120309	0.0947368	0.0717754	0.0762893	0.0916873	0.090816	0.0734165	0.0945794	0.108726
S17	-0.0338054	0.0222808	0.0388305	0.0601758	0.0461427	0.0642319	0.0460726	0.000663006	-0.0132984	0.021119
S18	-0.101926	-0.00245028	-0.0238353	-0.0455948	-0.0404003	-0.0216099	-0.0340598	-0.0923557	-0.11101	-0.0729756
S19	0.0495867	0.117851	-0.0136849	-0.0317288	-0.0120987	0.0770271	0.0401505	0.0286701	0.011694	0.0511246
S20	-0.112668	0.022288	-0.0484133	-0.0635416	-0.057422	-0.0231085	-0.0301706	-0.0299913	-0.0287103	-0.0386428
S21	-0.0287756	0.0830556	-0.0405759	0.0078434	-0.02571	0.100831	0.0236384	0.0461954	0.0213349	0.0231545
S22	-0.0249952	0.035215	0.0160618	-0.00659406	0.0121916	-0.0280527	-0.00230827	-0.071418	-0.0484624	-0.0849807
S23	-0.230334	-0.120395	-0.122541	-0.132294	-0.150584	-0.105463	-0.124062	-0.136522	-0.154527	-0.137087
S24	-0.103999	-0.0338608	-0.0267763	-0.00846485	-0.00642142	0.0240253	-0.0148473	-0.0452299	-0.0458609	-0.0466855
S25	-0.00503754	0.055878	0.0542109	0.0658963	0.0745539	0.0797654	0.0750672	0.052232	0.0466933	0.0617147
S26	0.0147647	0.0599878	0.0856175	0.109941	0.0773808	0.145541	0.109144	0.0930897	0.100815	0.0253388
S27	-0.108034	0.00675654	-0.066699	-0.102008	-0.0531056	-0.0200042	-0.0884562	-0.0893671	-0.084847	-0.0218978
S28	-0.127915	-0.00854553	-0.00718335	0.0115847	-0.00848586	0.0351575	0.0129778	-0.0351101	-0.0619525	-0.0590183
S29	-0.0324697	-0.00547656	-0.0528726	-0.0531631	-0.0383249	-0.0147414	-0.0590535	0.0105745	-0.00909311	0.0800242
S30	0.0102283	-0.0240797	-0.0238944	-0.0513538	-0.0550013	0.00022053	-0.0215402	0.0186274	0.015889	0.00703261
S31	-0.0909323	0.0386605	0.0251813	-0.00605164	-0.0272961	0.0293662	0.0272173	-0.00365077	-0.0348791	0.0642816
Analysis across subjects
Control12 Subjwise rho	-0.0564217	0.0274266	-0.00239394	-0.00718028	-0.00953219	0.0297062	0.00446175	-0.00356314	-0.00883133	0.0119738
Control12 Subjwise SE	0.0117578	0.0131072	0.0122164	0.0126143	0.0112554	0.0133664	0.0131733	0.0126107	0.0127951	0.0133275
Control12 Subjwise W	53	359	242	227	212	347	269	243	220	298
Control12 Subjwise p	0.999982	0.0144633	0.549958	0.661152	0.760113	0.0263481	0.34596	0.542303	0.709275	0.168454
Control12 Subjwise FDRp	0.999982	0.0262969	0.687448	0.777826	0.800119	0.0439134	0.494229	0.687448	0.788083	0.25916
Group-averaged priming
Control12 GrpAvg rho	-0.238773	0.0891624	0.0119854	-0.0334021	-0.0287127	0.0958966	0.0159336	-0.0340656	-0.0443593	0.0716459
Control12 GrpAvg SE	0.067332	0.0690614	0.0693325	0.0692988	0.0693089	0.069018	0.0693287	0.0692973	0.0692693	0.0691593
Control12 GrpAvg p	0.9997	0.096	0.4403	0.6836	0.6566	0.0826	0.404	0.6919	0.7409	0.1509
Control12 GrpAvg FDRp	0.9997	0.16	0.587067	0.768778	0.768778	0.150182	0.577143	0.768778	0.779895	0.232154

### Sheet: Other_models_ctrld_Control12
Partial correlation for other models controlling for Control12
	Exp48	Lancaster	word2vec	GloVe	FastText	LSA	HAL	TaxonomicA	TaxonomicB	WordNet
S1	0.157891	0.0831396	0.104445	0.0777859	0.0828252	0.0728262	0.0790324	0.0812356	0.098977	0.1095
S2	0.187491	0.108195	-0.0213968	0.0781804	0.0735406	0.00466362	0.0466831	0.0952012	0.0852313	0.0622049
S3	0.0844931	0.101145	0.114581	0.0716868	0.117516	0.135327	0.115195	0.0140617	-0.0197325	0.0396579
S4	0.131635	0.0215585	0.0232227	-0.00728033	-0.0284276	-0.0700626	-0.0261913	0.0761498	0.0572286	0.0592116
S5	0.167812	0.157141	0.128507	0.171451	0.136535	0.154885	0.211673	0.138123	0.142139	0.203383
S6	0.0647481	0.00457977	-0.0197903	-0.00385324	-0.0400117	0.0189869	-0.0307915	-0.0664016	-0.0435108	0.0228806
S7	0.10451	0.0798752	0.0978088	0.103664	0.11324	0.0870053	0.0825136	0.0325663	0.0554555	0.071997
S8	0.113119	0.103898	0.0426417	0.0493944	0.0739507	0.0112532	0.0221381	0.0190733	0.0343304	-0.0158839
S9	0.114165	0.0743762	0.020762	0.031225	0.0809744	-0.00743013	0.0120696	-0.0202392	-0.0085633	0.0112408
S10	0.161427	0.0927094	0.255362	0.210873	0.243749	0.14982	0.19905	0.21038	0.210802	0.0524648
S11	0.0884617	-0.00548397	0.0595936	0.14147	0.121303	0.0911231	0.0834609	0.100439	0.105831	0.0633649
S12	0.204049	0.15222	0.139427	0.182639	0.126795	0.144538	0.181038	0.161258	0.158889	0.181394
S13	-0.01059	-0.0304303	0.0595284	0.0156706	0.0355424	0.0593774	0.0485341	0.0498135	0.0211506	-0.00541342
S14	0.226575	0.0787391	0.246256	0.226775	0.241065	0.221021	0.197057	0.279125	0.266681	0.128032
S15	0.132366	0.0628875	0.0444481	0.111855	0.082125	0.0594399	0.130021	0.0839308	0.0947244	0.12598
S16	0.0894234	0.00438706	0.0314302	0.0628368	0.0245177	0.0624082	0.06417	0.0195174	-0.010605	-0.0177346
S17	0.0824598	0.0557818	0.00236515	-0.00105985	-0.00290225	-0.0187905	-0.0232833	0.0882659	0.10348	0.0617759
S18	0.168588	0.0686279	0.103558	0.136394	0.12483	0.0987364	0.128453	0.167404	0.183748	0.163422
S19	0.0681076	0.0555284	0.160015	0.213404	0.18604	0.0995057	0.121605	0.148386	0.168125	0.131677
S20	0.14797	0.0596383	0.0840824	0.137651	0.108919	0.0751339	0.0792868	0.0751497	0.06902	0.10949
S21	0.140012	0.123456	0.247066	0.189464	0.226281	0.117175	0.175813	0.117144	0.14518	0.221097
S22	0.0302153	-0.0223053	0.0173707	0.0108558	0.00692765	0.0464058	0.026772	0.122713	0.0870077	0.122087
S23	0.266902	0.187755	0.191071	0.194166	0.197844	0.191837	0.185656	0.196836	0.215093	0.243903
S24	0.117194	0.0865693	0.0441963	0.0391108	0.00388489	0.0127398	0.0524523	0.0537031	0.0608294	0.0843797
S25	0.0658894	0.00813068	0.0301719	0.00444165	-0.0155139	-0.00104368	-0.0243145	0.0127824	0.02996	0.014286
S26	0.0638267	0.135138	0.0126603	-0.0223831	0.0104721	-0.0619735	-0.0195356	-0.0312776	-0.0289615	0.0760393
S27	0.190261	0.111459	0.165035	0.21907	0.155478	0.105269	0.200261	0.226006	0.207	0.13666
S28	0.183765	0.0630843	0.0700989	0.018266	0.0433326	0.00640555	0.0357748	0.103925	0.131364	0.178378
S29	0.11416	0.183597	0.217345	0.23643	0.201224	0.240632	0.232958	0.106465	0.130475	0.0349791
S30	-0.00286148	0.0645802	0.0722852	0.114461	0.121243	0.0453913	0.0897734	0.0245018	0.0179306	0.0546752
S31	0.160275	0.115848	0.0948729	0.143727	0.169739	0.152774	0.115151	0.107197	0.136116	0.0612128
Subject-wise results
Subjwise rho	0.123043	0.0769621	0.0915813	0.101883	0.0975174	0.0743671	0.0900799	0.0901108	0.0937224	0.089882
Subjwise SE	0.0114143	0.0101064	0.0141801	0.0147362	0.0145537	0.0138118	0.0143127	0.014057	0.0143014	0.0124828
Subjwise W	493	480	486	481	474	456	471	473	474	486
Subjwise p	2.32831e-09	7.86968e-08	2.00234e-08	6.37956e-08	2.49594e-07	4.00981e-06	4.20958e-07	2.98023e-07	2.49594e-07	2.00234e-08
Subjwise FDRp	4.65661e-08	3.14787e-07	1.3349e-07	3.14787e-07	7.13127e-07	8.01962e-06	9.35462e-07	7.45058e-07	7.13127e-07	1.3349e-07
Group-averaged priming
GrpAvg rho	0.458472	0.306621	0.31713	0.375848	0.348782	0.284923	0.339385	0.343086	0.348314	0.293718
GrpAvg SE	0.0616209	0.0659976	0.0657585	0.0642538	0.0649834	0.0664635	0.0652222	0.065129	0.0649955	0.0662792
GrpAvg p	0.0001	0.0001	0.0001	0.0001	0.0001	0.0001	0.0001	0.0001	0.0001	0.0001
GrpAvg FDRp	0.0002	0.0002	0.0002	0.0002	0.0002	0.0002	0.0002	0.0002	0.0002	0.0002
