## Supplemental Data 5 for "The Primacy of Experience in Language Processing: Semantic Priming Is Driven Primarily by Experiential Similarity"

### Sheet: OtherModels_All_words_LD_pairwi
	Exp48 ctrld(Lancaster9)	Lancaster9 ctrld(Exp48)
S1	0.105533	-0.0249956
S2	0.169706	-0.0351288
S3	0.0135826	0.0866483
S4	0.113892	-0.0759197
S5	-0.0328748	0.110026
S6	0.0769393	-0.0429867
S7	0.124893	0.000688432
S8	-0.0392482	0.0823956
S9	0.134281	-0.0183538
S10	0.0311627	0.029884
S11	0.143524	-0.0679311
S12	0.051103	0.0679169
S13	-0.00953714	-0.0312553
S14	0.27584	-0.0564264
S15	0.126288	-0.0134905
S16	0.151785	-0.0556723
S17	0.0453872	0.0394855
S18	0.0967191	-0.0346162
S19	0.122021	-0.00103162
S20	0.154501	-0.075045
S21	0.128422	0.0434514
S22	0.0824067	-0.0617057
S23	0.00967227	0.0942824
S24	-0.000858046	0.0565335
S25	0.0972306	-0.038914
S26	0.0139973	0.101109
S27	0.0994403	-0.00254626
S28	0.0684548	0.0188771
S29	-0.0237574	0.14221
S30	-0.0496315	0.084831
S31	0.153952	0.000855686
Subject-wise results				Difference:
Subjwise_rho	0.0785428	0.010425		Wilcoxon signed rank: w = 110, p = .011
Subjwise_SE	0.0134356	0.0111729
Subjwise_W	459	285
Subjwise_p	2.65893e-06	0.239887
Subjwise_FDRp	5.31785e-06	0.239887
Group-averaged priming				Difference:
GrpAvg_rho	0.291736	0.0745265		Steiger: Z = 5.37, p = .00000021 (2x10E-7)
GrpAvg_SE	0.0663213	0.0691447
GrpAvg_p	0.0001	0.1402
GrpAvg_FDRp	0.0002	0.1402
